# Importin α/β1 dependent nuclear import of Black Sea Bass Polyomavirus Large Tumor Antigen is mediated by a classical NLS located downstream of the SF3 helicase domain

**DOI:** 10.1101/2025.05.20.655083

**Authors:** Mikayla Hoad, Silvia Pavan, Sepehr Nematollahzadeh, Ole Tietz, Jospeh Reeman, Jade K. Forwood, Gualtiero Alvisi

## Abstract

Polyomaviruses (PyVs) are small dsDNA viruses that replicate in the host cell nucleus, primarily relying on the viral encoded large tumor antigen (LTA). Aided by recent advances in molecular biology techniques, the list of known PyVs is rapidly growing, revealing unexpected broad sequence, and host heterogenicity. Given their dependence on nuclear localization, large tumor antigens represent an attractive model for studying the nuclear transport process. A comprehensive analysis of the evolution of classical nuclear localization signals (cNLSs) within LTAs encoded by PyVs infecting mammals highlighted strong positional conservation of cNLSs between the LXCXE motif and the origin-binding domain (OBD). Here we extend such analysis to PyVs infecting non-mammalian hosts. We combined biochemical, structural and functional assays to demonstrate that Black Sea Bass (BSB) PyV-LTA is transported into the nucleus by the Importin (IMP)α/β1 heterodimer thanks to the recognition of a bipartite cNLS located downstream of the SF3 helicase domain, rather than between the LXCXE motif and the OBD. Such cNLS binds with high affinity to several IMPα isoforms by simultaneously interacting with the minor and major binding sites. Substitution of NLS key basic residues abrogating binding to IMPα, or co-expression with the well characterized IMPα/β1 inhibitor Bimax2 suppressed nuclear localization. Intriguingly a cNLS could be identified in a similar position in LTAs from other PyVs infecting ray-finned fishes, but not cartilaginous fishes, birds or scorpions, where cNLSs were predicted elsewhere. Our study suggests that LTAs from PyVs infecting different non-mammalian hosts might bear cNLS in distinctive positions, possibly reflecting processes of virus-host adaptation.
