## Supplementary Table for "Importin α/β1 dependent nuclear import of Black Sea Bass Polyomavirus Large Tumor Antigen is mediated by a classical NLS located downstream of the SF3 helicase domain"

### Sheet: Supplementary Table I
Supplementary Table I. List of plasmids used
	Plasmid name	Details	Source
	Mcherry Bimax2	Mammalian Expression clone for a fusion protein between mCherry and the IMPa competitive inhibitor Bimax2	(27)
	pcDNA3.1(+)-C-eGFP-SV40 LTA	Mammalian expression plasmid encoding a GFP fusion with SV40 LTA. ORF has not a stop codon, is followed by a (G4S)3 linker and is flanked attB sites	Genescript
	pcDNA3.1(+)-C-eGFP-A0A0A1C4T1	Mammalian expression plasmid encoding a fusion protein between Large T Antigen from Black sea bass polyomavirus 1 fused to GFP. ORF has not a stop codon, is followed by a (G4S)3 linker and is flanked attB sites	Genescript
	pcDNA3.1(+)-C-eGFP-A0A0A1C4T1_mNLSn	Mammalian expression plasmid encoding a fusion protein between Large T Antigen from Black sea bass polyomavirus 1 fused to GFP, containing mutations within the N-terminal NLS. ORF has not a stop codon, is followed by a (G4S)3 linker and is flanked attB sites.	Genescript
	pcDNA3.1(+)-C-eGFP- A0A0A1C4T1_mNLSc	Mammalian expression plasmid encoding a fusion protein between Large T Antigen from Black sea bass polyomavirus 1 fused to GFP, containing mutations within the C-terminal NLS. ORF has not a stop codon, is followed by a (G4S)3 linker and is flanked attB sites.	Genescript
	pcDNA3.1(+)-N-eGFP-A0A0A1C4T1_mNLSnc	Mammalian expression plasmid encoding a fusion protein between Large T Antigen from Black sea bass polyomavirus 1 fused to GFP, containing mutations within both NLSs. ORF has not a stop codon, is followed by a (G4S)3 linker and is flanked attB sites.	Genescript
	hIMPα1ΔIBB-N-His-TEVsite	Bacterial expression plasmid pET30a(+). Genes inserted into the plasmid by ligation-independent cloning at the NdeI/BamHI site. Plasmid contains an N-terminal 6xHistidine tag, Tobacco etch virus (TEV) protease cleavage site, thrombin cleavage site, and kanamycin resistance for bacterial selection. Uniprot code: P52292	GenScript
	IMPα3ΔIBB-N-His-TEVsite	Bacterial expression plasmid pET30a(+). Genes inserted into the plasmid by ligation-independent cloning at the NdeI/BamHI site. Plasmid contains an N-terminal 6xHistidine tag, Tobacco etch virus (TEV) protease cleavage site, thrombin cleavage site, and kanamycin resistance for bacterial selection. Uniprot code: O00629	GenScript
	IMPα5ΔIBB-N-His-TEVsite	Bacterial expression plasmid pET30a(+). Genes inserted into the plasmid by ligation-independent cloning at the NdeI/BamHI site. Plasmid contains an N-terminal 6xHistidine tag, Tobacco etch virus (TEV) protease cleavage site, thrombin cleavage site, and kanamycin resistance for bacterial selection. Uniprot code: P52294	GenScript
	IMPα7ΔIBB-N-His-TEVsite	Bacterial expression plasmid pET30a(+). Genes inserted into the plasmid by ligation-independent cloning at the NdeI/BamHI site. Plasmid contains an N-terminal 6xHistidine tag, Tobacco etch virus (TEV) protease cleavage site, thrombin cleavage site, and kanamycin resistance for bacterial selection. Uniprot code: O60684	GenScript
	mIMPα2DIBB-N-His	Bacterial expression plasmid pET30a(+). Genes inserted into the plasmid by ligation-independent cloning at the NdeI/BamHI site. Plasmid contains an N-terminal 6xHistidine tag, thrombin cleavage site, and kanamycin resistance for bacterial selection. Uniprot code: P52293	GenScript
	hIMPβ2-N-His-TEV-site	Bacterial expression plasmid pET30a(+). Genes inserted into the plasmid by ligation-independent cloning at the NdeI/BamHI site. Plasmid contains an N-terminal 6xHistidine tag, Tobacco etch virus (TEV) protease cleavage site, thrombin cleavage site, and kanamycin resistance for bacterial selection. Uniprot code: Q92973	GenScript
	hIMPβ3-N-His-TEVsite	Bacterial expression plasmid pET30a(+). Genes inserted into the plasmid by ligation-independent cloning at the NdeI/BamHI site. Plasmid contains an N-terminal 6xHistidine tag, Tobacco etch virus (TEV) protease cleavage site, thrombin cleavage site, and kanamycin resistance for bacterial selection. Uniprot code: O00410	GenScript
	hIMPβ1-N-His-TEVsite	Bacterial expression plasmid pMCSG21. Genes were inserted into plasmids by ligation-independent cloning at the SSPI site. Plasmid contains an N-terminal 6xHistidine tag, Tobacco etch virus (TEV) protease cleavage site, thrombin cleavage site, and spectinomycin resistance for bacterial selection. Uniprot code: Q14974	GenScript
	Supplementary Table I. List of plasmids used in this study.

### Sheet: Supplementary Table II
Peptide	Sequence
BSB PyV-LTA;NLS	FITC-Ahx-IAEYKRRHNIGSDGLPNKRRRCLF
BSB PyV-LTA;mNLSn	FITC-Ahx-IAEYAAAHNIGSDGLPNKRRRCLF
BSB PyV-LTA;mNLSc	FITC-Ahx-IAEYKRRHNIGSDGLPNAAAACLF
BSB PyV-LTA;mNLSnc	FITC-Ahx-IAEYAAAHNIGSDGLPNAAAACLF
Supplementary Table II. List of peptides used in this study. The name of each FITC-labeled peptides is indicated along with ist sequence using the single letter amino acid code.

### Sheet: Supplementary Table III
	BSB PyV-LTA
Peptide Sequence	660IAEYKRRHNIGSDGLPNKRRRCLF723
Crystallization condition	0.65 M Na Citrate, 0.01 M DTT, 0.1 M HEPES, pH 7.0, room temperature
Crystallization Method	Preformed IMPa crystals soaked with peptide
Australian Synchrotron Beamline	MX2
PDB ID	9NIB
Wavelength	0.9537
Resolution range	29.20 - 2.20 (2.27 - 2.20)
Space group	P 21 21 21
Cell Length	78.80 89.18 99.65
Cell Angle	90.00 90.00 90.00
R-merge	0.064 (0.758)
R-meas	0.073 (0.856)
R-pim	0.033 (0.385)
Total observations	144706 (12887)
Unique observations	34155 (2994)
Mean I/sigma(I)	11.4 (2.2
CC1/2	0.998 (0.630)
Completeness (%)	94.9 (96.4)
Multiplicity	4.2 (4.3)
Wilson B-factor	36.787
R-work	0.19 (0.25)
R-free	0.22 (0.25)
Number of non-hydrogen atoms	3430
macromolecules	3344
ligands	0
solvent	86
Protein residues	436
RMS (bonds)	0.002
RMS (angles)	0.48
Ramachandran favoured (%)	98.37
Ramachandran allowed (%)	1.63
Ramachandran outliers (%)	0
Rotamer outliers (%)	0
Clashscore	1.62
Average B-factor	53.97
macromolecules	54.14
solvent	47.46
Supplementary Table III. Crystallization information and data processing statistics for IMP⍺2ΔIBB:cNLS structures. The highest resolution outer shell statistics are shown in parentheses. Crystallization conditions for the crystal used in the final structure are also listed. All structures were validated, assigned an access code and deposited in the online Protein Data Bank.

### Sheet: Supplementary Table IV
Site	P position	BSB PyV-LTA	mIMPa2DIBB	Distance	Interaction
Minor Binding site	P1՛	LYS 664 [NZ]	VAL 321 [O]	2.7	Hydrogen bond
		LYS 664 [NZ]	THR 328 [OG1]	3.32	Hydrogen bond
		LYS 664 [NZ]	ASN 361 [O]	3.16	Hydrogen bond
	P2՛	ARG 665 [O]	TRP 357 [NE1]	2.96	Hydrogen bond
		ARG 665 [N]	ASN 361 [OD1]	2.85	Hydrogen bond
		ARG 665 [O]	ASN 361 [ND2]	3.06	Hydrogen bond
		ARG 665 [NH1]	GLU 396 [OE1]	3.03	Hydrogen bond
		ARG 665 [NH2]	GLU 396 [OE1]	2.8	Hydrogen bond
		ARG 665 [NH2]	GLU 396 [OE1]	2.8	Salt Bridge
	P3՛	ARG 666 [NH1]	GLY 281 [O]	2.65	Hydrogen bond
		ARG 666 [NH2]	GLY 281 [O]	3.12	Hydrogen bond
Major Binding site	P-1	LEU 672 [O]	ARG 238 [NH2]	2.98	Hydrogen bond
	P0	PRO 673 [O]	TRP 231 [NE1]	2.94	Hydrogen bond
	P1	ASN 674 [O]	ASN 235 [ND2]	2.93	Hydrogen bond
	P2	LYS 675 [NZ]	GLY 150 [O]	2.85	Hydrogen bond
		LYS 675 [NZ]	THR 155 [OG1]	2.77	Hydrogen bond
		LYS 675 [NZ]	ASP 192 [OD1]	3.01	Hydrogen bond
		LYS 675 [NZ]	ASP 192 [OD1]	3.01	Salt Bridge
	P3	ARG 676 [O]	TRP 184 [NE1]	2.77	Hydrogen bond
		ARG 676 [N]	ASN 188 [OD1]	2.73	Hydrogen bond
		ARG 676 [O]	ASN 188 [ND2]	2.94	Hydrogen bond
		ARG 676 [NH1]	ASN 228 [OD1]	2.73	Hydrogen bond
		ARG 676 [NH2]	ASN 228 [OD1]	2.88	Hydrogen bond
	P4	ARG 677 [NH1]	LEU 104 [O]	2.68	Hydrogen bond
		ARG 677 [NH1]	ARG 106 [O]	2.8	Hydrogen bond
		ARG 677 [NH2]	ARG 106 [O]	2.78	Hydrogen bond
	P5	ARG 678 [O]	TRP 142 [NE1]	2.94	Hydrogen bond
		ARG 678 [N]	ASN 146 [OD1]	3	Hydrogen bond
		ARG 678 [O]	ASN 146 [ND2]	2.93	Hydrogen bond
		ARG 678 [NH1]	GLN 181 [OE1]	2.46	Hydrogen bond
Supplementary Table IV. Calculated interactions between BSB PyV LTA NLS and IMP⍺2ΔIBB structure. Calculated binding interactions are done using PDBsum program. P positions of BSB PyV LTA NLS are identified, residue atoms calculated to form interactions denoted in brackets, distance between atoms and the type of interaction show.

### Sheet: Supplementary Table V
Genus	Scientific name	Host	Taxon Identifier	Proteome ID		UniprotKB	Sequence	NLS initial	NLS sequence	NLS score	NLS Position
Gamma polyomavirus	Goose hemorrhagic polyomavirus	goose	208491	UP000163303	>	Q80FI2	MSFREIAELREMLSLPPHASYEDIKAAYRRAALMFHPDKGGDEEKMKRLN 50 YLMERAREYKPEEDLFCDEELSSSEEEDVPGPSTNATAEDSGYASFTSRG 100 YTSTDAGGQPGSPPHTQEGQGKTFSTPPKGPRDIPLPDAVESCLLAKKSI 150 QSCPEVHLLITSNSKLQELQPLILQHFSTKGYVTAQWAGGYAFMLIILAN 200 STRVSTLINFCCKHCTVSPYVVRGVKKHCLQKLLDVFNVSPEIEITVSQL 250 SADSCSDRQFNYALLNDFACKHKHTDALLLLAIYKRLSVPQEECADCQSQ 300 KENLCFGQLKRKWYGGHLDDHGIHHNNAKLFLQLKDQKRVCQGAVDCVLA 350 EKRFKSQTMSRNEQF…	307	GQLKRKWYGG	5	T-ag D1-type
								267	DFACKHKHTDALLLLAIYKRLSVP	6.5	T-ag D1-type
Gamma polyomavirus	Budgerigar fledgling disease virus (BFPyV)	parrot	1891747	UP000134051	>	P13894	MASLRRLTELLCLPVTATAADIKTAYRRTALKYHPDKGGDEEKMKELNTL 50 MEEFRETEGLRADETLEDSDPEPEESGYATFENVSVPDIDGAFFKLMKLK 100 KCMQTYFSVNERRKQQSCPDCHLLITSITKMPQLKAHLYEHFGIKGHIVA 150 HWTGIALLVLQLEKPTRISTVHNFCKKYCTISICSVRGIKKNCVHALIKT 200 LLDVPGLDLEECSIDMNVVDEKQFMHAMLYDYAVQIDCTDALLLLAIYKR 250 LAQPTDKCPECQKDKDTVKRKRSTHIDDHPRHQHNASLFLHIKDQKRLCQ 300 CAVDAVLAEKRFRSATMTRDERLKERFRTVLRNIQELLDGETEAIDDFVT 350 AILLFNMLFPDVDVI…	375	NPPKRRYYI	5	In SF3 helicase
Gamma polyomavirus	Corvus monedula polyomavirus 1	crow	1891748	UP000127404	>	Q20HY2	MANNMRADIAELRQLLDLPKTASYEKIKAAYRRKALMYHPDKGGDEEKMK 50 RLNQLMDVARKYDFSAETLQCEETLYSSDEEDVSPGPSQRPEDTGYESFS 100 ASFTDSGPAPEAAGGCSGSPPPTPGSGSFSTPPKSQREICLPADVEACLL 150 AAKSIQSCPEGHLVVTTHQKLQELQSSLLNHFDTAGHLVCKWGTDFAIML 200 IILTTGTRISTVLNFCKKHCTVSPLCVRGLKKHCLQKLVEIFTNSPNYVV 250 TDNALGKETLAGPFNYALLNDYACKQNISDALFLLAVYKRMSVNPDECKD 300 CKEDRENSSLQRLKRRRPGGHLEDHATHHMNAKMFLQLREQKRACQEAVD 350 AVLAERRFKTLTMTR…	311	QRLKRRRPGG	13	T-ag D1-type
								25	EKIKAAYRRKALMYHPDKGGDEEKMKRLN	5.1	J-domain
Gamma polyomavirus	Butcherbird polyomavirus	butcherbird	1394033	UP000129085	>	V5K6X6	MSCKEIRELRELLGLPPHASYDDIKAAYRKQALMYHPDKGGDEEKMKRLN 50 CLMDKAKEYDFSAEAANSPLFCDESSLSSSDEEDVPAQGSSRPGDDSGLG 100 ASFSAGFTDSGPASQSFGGQPGSPPPTPGSGSFSTPPKSQREITLPADIE 150 ACLLAAKSVQSCPEVHLLVTTYAKLQDLQSSLLQHFDCKAYLVAKWEGGL 200 AFFVMQLDTTARISTISNFCKKHCTVSPFIVRGVKKHFLQKLLDVVSKLE 250 NVEICFSNLNLDGNMDKQFNYALLNDFACKHNISDTLLLLATYKRFSVLT 300 EECADCLTAKENITVEQAKKRKLGGHLDDHQEHHSNAKLFLQLREQKRAC 350 QGAVDAVLAERRYLT…	316	EQAKKRKLG	6.5	T-ag D1-type
								28	YRKQALMYHPDKGGDEEKMKRLNC	6.3	J-domain
Gamma polyomavirus	Erythrura gouldiae polyomavirus 1	parrot	2169903	UP000132730	>	A0A0K1ETR3	MSKADIAELRELLQLPKNASFEKIKAAYRKKALMYHPDKGGDEEKMKRLN 50 SLMEQAKTYDFSAENREEDLYCEESLSSEEEDVSPGPSQRAEDTGYGSFS 100 ASFNASGPSAEGPGGYAGSASPPPTPGSGSFSTPPKSQREIYLPADVESC 150 LLAAKSVQSCPEGHLVVTTHQKLQDLQASLLDHFDNTGYLTAKWEGGFSF 200 MLVLLTTGTRISTVHNFCKKHCTISPLCVRGVKKHCLQKLVDVITRMPCC 250 EVTANLLEREVCGEKGFNYAMLNEFACKNNISDALFLLALYKRLATDPDN 300 CSDCKTEKESTTLRQLKRKKPAGHVEAHKLHHINAKLFIQLREQKRACQG 350 AVDTVLAERRFKTLT…	314	RQLKRKKPAG	8	T-ag D1-type
								21	FEKIKAAYRKKALMYHPDKGGDEEKMKRLN	5	J-domain
Gamma polyomavirus	Lonchura maja polyomavirus 1	sparrow	2169904	UP000240321	>	A0A1D8BJ34	MSTLQKLIDLLGLPPSATEADVRSAYRKKALEFHPDKGGDPERMKELNRL 50 MDEFRHSQSLFCDETLDSDTDDADSPGPSQRTSTPEPGTGKDSGHGTFEP 100 EAESSQASFGTPPKRGPPHIDLPASIEAYLLTAKSVQSCPDAHLIITTCN 150 KLQNLRPQLMTNFTTRGHIQAVWDSSYALFVILMERPTRVSTVANFCKKH 200 CTVSLCIVRGIKKNGVGALLRAMQEHPAIDVEQAIFPDDGPDEKQFNQAL 250 LNGYAISLDCTDALLLLAVYKRLARPVEACSDCAKERETAKRQRTSHLED 300 HPTHQKNAALFLGLRDQKRVCQCAVDGVLAEKRFKQATMTRNDRFMERLR 350 ETLKGIDKILHEDTE…	269	VYKRLARPVEACSDCAKERETAKRQRTS	6.1	T-ag D1-type
Gamma polyomavirus	Adelie penguin polyomavirus	penguin	1590650	UP000165652	>	A0A0A7W5B8	MDPEQKVELIRLLEIPIGASKAEVQAAYRRQALRLHPDKGGCPEKMKQLN 50 ALYELYKKHPEDPLDTDPLYCEESELSDTDEEEEPDSAYASTQATRDTQQ 100 QDGTQRDQRETPGPSNHHCFTATGDRRPPGSPPAESQESSNSTFTSTPPK 150 SQPDVDLPDAIESCLLARKSSQSCPDCHLVITTVAKLTALKLPLQQQFTC 200 MGIVHANWGTYGLLVLMLNNPTRVSTIANFMKKNCTVSMYVCRGVKKGCM 250 PKLRDAIYGREDIKVEEDTLKVEATQENKQFCYSLINTFAEKKKIKDALM 300 LLAIYKRFSTDPETCQDCKQQKANTPFGKLKRKWIGGHCDDHVLQHNNAK 350 IFIQMKDQKRVCQGA…	327	FGKLKRKWIGGHCDDHVLQHNNAKIFI	5.4	T-ag D1-type
Gamma polyomavirus	Finch polyomavirus	sparrow	349564	UP000126417	>	A0A0A1DXM6	MSTLQKLIDLLGLPPSATEVDVRSAYRKKALEFHPDKGGDPERMKELNRL 50 MDEFRHSQSLFCDETLDSDSDDGDSPGPSQRTSTPEPGTGKDSGHGTFEP 100 EVNSWHAIDYDRAYCRLMELKWCLGSFFTSTERRKQGLTPEYLELKRRFQ 150 AVPWRAESSQASFGTPPKRGPPHIDLPASIEACLLTAKSVQSCPDAHLII 200 TTCNKLQNLRPQLMTNFTTRGHIQAVWDSSYALFVILMERPTRVSTVGNF 250 CKKHCTVSLCIVRGIKKNGVGALLRAMQEHPAIDVEQAIFPDDGPDEKQF 300 NQALLNGYAISLDCTDALLLLAVYKRLARPVEACPDCAKERETAKRQRTS 350 HLEDHPAHQKNAALF…	141	EYLELKRRFQAVPWRAESSQASFGTPPKRGPP	6.2	LXCXE-OBD
								323	VYKRLARPVEACPDCAKERETAKRQRTS	5.1	T-ag D1-type
Gamma polyomavirus	Canary polyomavirus	sparrow	881945	UP000105631	>	E0XL34	MDPGSYAELLSLLQLPRNADEKDISRAYRKVALQMHPDKGGNADKMKRLN 50 ALMEQYRSSGGSSGPDLSCNESPLQSEDEDPEEGPSGESAGSAGYFSQSM 100 PRSPPDPDRTPPNSGDSWGTPPKFGRTVVLPEIIEACLLNEKSVQSCPDV 150 HLVCTTQQKMESLRVRILQHFTTKGYLRANWREDLAFLLLHLQNTTRVST 200 IQNFLKKHCTISYCNSRGVKKNCFSKLCAAFKDLHDIDIVENHLAEEGPE 250 EKQFNYALLNEFAITKELTDALLLLAVYKRFATPIKECLECKASRRPKDN 300 PRNSHPTLHDDHHKNAKIFCTLKDQKRICQCAVDCVLAERRYKAYTMTRN 350 EMFAERVGAVLKGLA…	287	ECLECKASRRPKDNPRNSHPTLHDDHHKNAKI	6.2	T-ag D1-type
Theta polyomavirus	Black sea bass polyomavirus 1	fish	1572341	UP000151067	>	A0A0A1C4T1	MSEQSNSFEPRLRRALGEHNNPRKSVRECWESWKAEQQKKPSLSEEDRGY 50 GDSMVTLYEQYTQVESALESFSASQTPEKVSPVQFDEPLREFLCSYAGFG 100 HSYILMCGEEKWKLYQRILFTYRTEDRFCLSRPTPKGTVYYISIKTRYRI 150 GGDVVWNKCRAIGADSWFELSAVKVKKYQQLKACAFGLGGVEITEGELEF 200 ERPPFKYALLEKYAVETGCCDPLLLLGDYLTFAEGLQSCDECYQEQLRVA 250 DPAGRVHSTRHEAHHQNAKGFKDVSNKKQQCVSACDVVCGCLRRRETKMS 300 RDDRFGARVLQGLENLVRGVTTEMLSAAFLLKAMLPFPITEFFDKVVKTM 350 VEAVPKKQGWVFRGP…	660	IAEYKRRHNIGSDGLPNKRRRC	13.3	Downstream of SF3 helicase
Theta polyomavirus	Rhynchobatus djiddensis polyomavirus 1	fish	2170102	UP000139727	>	A0A0B5CVG5	MDYYNALVILRRHLGIKRGATLSLQEIKEKRDEWLRKNHPDKGGSTESTQ 50 KVNAAWKCVSETGRDLHYFARDDGLSSDDDDDAGPSSSQSSQWTPPKRSM 100 TIPRYIRMHVEKPSPKCHRCYSLFVIICVREKLQPIMGVLADSGVEVNCQ 150 IIKQLGEFDAILFSTMGSHRASAIERGCGKCCRVAPYDVFIVHKNHKDPL 200 ISAMRDPQNEGDIAEDSFPTEDESVGDNFDMYKFTQFALKCGHCNMYLLM 250 GAYDNFSKLPDKCELCKTNKEHKENHIYHHRNACIFFRSKDKRKLASTAR 300 DSVIAEQAYTMHTSSRKDIFNRYFTETLDLCRKLEITAAISAAVACFIEI 350 CHGENAFKLLMDTLL…	11	RRHLGIKRGATLSLQEIKEKRDEWLRKNHPDK	5.7	upstream of T-ag D1-type
								93	WTPPKRSMTIPRYIRMHVEKPSPKCHRCY	6.6	LXCXE-OBD
Theta polyomavirus	Sparus aurata polyomavirus 1	fish	1885927	UP000165577	>	A0A1B2RW84	MDIEEKLKRALGSCYTTQVSIPQNMELFRQAQMLEGSQPDEVYVQQVEEL 50 YKQWTEYTAVVQTIAATTPQKKGPDVFCNDQVQDYCDTVAAVVNQVVVMC 100 PTERAPHLSRIIFSYKNEDKFWVDMNDEKWGKVSYIGAKFRYRIVREVLF 150 RKFKMSCGADSWFVGMPVKSGKLSMVKSMLLGSSCVEKVVEGQLSFETPP 200 FLQAMLSLYAEEHSITDPFLLMGQYMRLADDSPEVCRFCDEERRMYRGIE 250 NESKRRHNRNHQKHYQNAKGFMALHNKKQACGFATDVVMGRLRVSSCGTR 300 DERFQASVLAHFGTLRDMGCLSQNQVAAAYLLANLIPVSVVHFYTYVVGR 350 MLKAVPKQQGFIFFG…	651	PKRPKRPCPF	5.5	Downstream of SF3 helicase
Etapolyomavirus	Trematomus bernacchii polyomavirus 1	fish	2218588	UP000289788	>	A0A2U9K628	MASSSTEVDLTNVFRGRLVSILGHHFHEDKSLFQCMQDFRKDESENSDGQ 50 VKLARGEDLWTGYQKAQSVLRDFAQHATPVPEGPVDFLNDEINDLCDVAA 100 CNASSLMIVCPSTLSNQLCRIIFHYKNDDRYRATLTHSKWGELTYAGCKT 150 RYKVNIDVVKKKLQASCGTKGWMLCLPALAGKYEMAKASVFGQSGITIIE 200 GKKNFEAPSFNQNQLCTFAKEHGITDCLLLLGKYASLGETLPESCVECFN 250 DKKRYGDDDSKQLHRPQHMKHYANSKGFRAVTNKKSLCTFATDEVHADLR 300 VKEREQTRPSIFQEATCKAIRELDRQGIDPGRVAAAVLLRHLMPVPVNHF 350 FEKIVKSIVDAVPKS…	645	EPACRKRCVFLDDESAETKKPLKKRKMR	11.3	Downstream of SF3 helicase
Etapolyomavirus	Trematomus pennellii polyomavirus 1	fish	2170103	UP000155591	>	A0A0E3JRJ3	MQQEYTADANGRNRNLLETNKEVAMANSTTFTSNVYASKLIKALGSSVFP 50 GATMEDNMITWNADMDALSFQDSQGNKEDRILLREKVNDLWKGYQAAEAV 100 LADFAPSDTPKMAGPVDFCADVTEFLDPDCTSASAYLFMAPASLYPQLMR 150 IAKGYRLDDYYGVAHTDEKWGEIQYFGFKTRYRLARHNMLRKMEASVSNK 200 GWVKGCPVVSKKFNMCKSHLFNCAGAEVTEGAVEFDVLCFNQQTLARYAK 250 DTGTCDPLLLMGDYMAFSGLVHACTQCHTERRRGGQCHATYHKEHQGNAK 300 AFMMVSNKKSAATNACDESCAVLRRASKLPRYDRLKDNMDIAMKVLEESD 350 ITNSQVAAAMLLSEL…	675	IPKKRKCPFI	13.5	Downstream of SF3 helicase
unclassified	Raja clavata polyomavirus 1	fish	3072331		>	A0AA51NH35	MDYFSALDVLQKLLRIKRGATIKHAALKGMRDDWLKDNHPDKGGSTSKCQ 50 KMNAAWEAICKSEREDHRFSRAEDSDSEDEGPSGSQWTPPRRSINVPSYI 100 RAHVEKPSEKCHRCYNLFVICCPSEKMEAIVHSMTTLGVDINCQLTRTVT 150 DISFTFFSTMGTHRPAAIEKACRTNCTMAPFVVFIVHKTHRDPLIAAMRD 200 PSRDGNIEDDSFPTASEEDGSVFDMFKFTNYALTSGITNLYLLMGSYDNL 250 AKPCEHCVLCKEDKVHSETHRANQQNAQIFFRSKDKRKLASTARDTVLAQ 300 HTYNVCTMQREDLFNQYLTKALDCCRKVEITPKVAASVSIFIQIMHGDAA 350 FIQFVNMFIECFVKA…	25	LKGMRDDWLKDNHPDKGGSTSKCQKM	5.5	J domain
unclassified	Baja California bark scorpion polyomavirus 1	aracnid	1648839		>	A0A160ST55	MAEIEDWATILKKFLHVDVRTADPAVVARLYRKKCRQFHPDKGGSEEKSKQLNSAFTQYKESQQDSGCNLFCEEEFDDWFNESQGETPPKKDIKIPDIYLTYCRSKNNRTQGKTFMLFSLYHKSNQVEDFLNENKPRFLSAYGYIFNAEYCICVIHFRDVSYTASRLNTIFRNDIQADNSPTLVLHSVMHKKLIDEAVPEDCFFKYESEVPKSSPKKDRFNVKQFIDFALVHSITNYMDLMHAYAHLAEKCTIKNYTKEHEADHFEQGVNAGKFLYLDRKKYAKQAVEVVEAEMHASHQRMSNQEFFDEKLSRTIEEINEMDSDISIFFEAISFAKLYGEDSLKDIISGIIDCICVARPKRRYVCLTGYYNSGKSMLAHAFSQLFDAVSINVNIDRSRL…	357	ARPKRRYVCL	5	In SF3 helicase
								473	KKRIKNYIMWNIKNFDDHEIFSGYFSKFHLV	5.6	In SF3 helicase
unclassified	Scorpion polyomavirus 1	aracnid	2816844		>	A0A8E5CEM6	MAEIDDWPTILKKFLHIDVRTADPKVVARLYRKKCRQFHPDKGGSEEKTKQLNSAFTQYKESQQDSGCSLFCEEEFDDWFESQGETPPKKDIKIPDIYLTYCRSKNNRTQGKTFMIFSLYHKSNKVEEFLEDNKPRFISAYGYIFNAEYCICIIHYRDVSYTASRLNTIFRNDIEADNSPTLVLHSVMHKKLIDEAVPEDCFFKFESEVPKNSPKKDRFNVKQFIDFALVHSITDYMELMHAYAHLAEKCTIKNYTKEHEADHFEQGVNAGKFLYLDRKKYAKQAVEVVEAEMHASHQRMSNQEFFDEKLSRTIEEINELDSDISIFFEAISFAKLYGEDSLKDIISGIIDCICVARPKRRYVCLTGYYNSGKSMLAHAFSQLFDAVSINVNIDRSRLP…	356	ARPKRRYVCL	5	In SF3 helicase
								472	KKRIKNYIMWNIKNFDDHEIFSGYFSKFHLV	5.6	In SF3 helicase
unclassified	Scorpion polyomavirus 2	aracnid	2816845		>	A0A8E5CCL8	MAEIDDWPTILKKFLHVDVRTTDPQVIARLYRKKVRHLHPDKGGSEEQAKKLNAAFTQFKESQSTDSGCNLFCEEEFDDWFNDSQGETPPKKDIKIPDIYLTYSRSKNNRTPGKTFMLFSLYHKSHLVEEYLKDTWNLNHCISAYGYIYNNEYTVALIHFSDVSYTSARLNTIFRNEIQADNSPTLVLHTVMHKKLIEEAVPEDPFFKFETEVPKNSPKKDRFNVKRLIDYALQNSILDYMELMHQYAHLAEKCTLKNVTKEHENDHVEHGVNAGKFLYLDRKKYARQAVEVVEAEMHAAHQRMSNQEFFDEKLSRTIDELYDLESDKNIFFEAISFAKLYGEDSLKDIISGIIDAVCVARPKRRYVCLTGYYNSGKSMLAHAFSSLFDAVSINVNIDR…	360	ARPKRRYVCL	5	In SF3 helicase
								476	KKRIKNYVMWNIKNFEDHEIFSGSFTKYHLV	5.5	In SF3 helicase
unclassified	Scorpion polyomavirus 3	aracnid	2816846		>	A0A8E5CEG7	MAESQDWANILKKFLHIDVRTSDPKIVARLYRKKSRQFHPDKGGSEEESKLLNAAFTQYKESQQSQDSGFNLFCDEDFDDWFSESQGETPPKKDIKIPDIYLTFCRSKNNRTPGKTFMLFALYHKSSKVEYFLKQNVSRYISAYGYIFNGEYCVCLIHFADISYTSARLNTVFRSTIDADNSPTLVLHSVMHKKLLEEALPEDTFYKYERETPKDSPKKDRFNVKKLIDFALQHSLTDYMELMHQYAHLAETCTIKNYTKEHESDHFEHGVNAGKFLYLDRKKYARQAVEVVEAEMHASHLRMTNQEFLDEKLSRTIQELYELDNDINVFFEAISFAKLYGEDSLKDIISGIIDAVCVARPKRRYVCLTGYYNCGKSMLAHAFSQLFDAVSINVNIDRS…	359	ARPKRRYVCL	5	In SF3 helicase
								475	KKRIKNYVMWNIKNFEEHEIFSGYFGKYHLV	5.1	In SF3 helicase
Supplementary Table V. Details of LTAs from PyVs infecting non-mammalian hosts.

### Sheet: Supplemenatary VI
	id	genus	lenght	J domain	HPDKGG	LXCXE	OBD	Tag-D1 type	SF3 helicase	notes	NLS J domain	NLS between LXCXE and OBD	T-ag D1 type domain NLS	NLS in SF3 helicase	NLS downstream of helicase	ancestral NLS upstream of the OBD
	P03070	betapolyomavirus	708	12-75	42-47	103-107	139 - 254	265-357	400-560	structurally predicted by others	30 MRKAYLKKCKEFHPDKGGDEEKMKKMNT 5.9	125 PPKKKRKVEDPKDF 16				124-TPPKKKRKVEDPKDF
	A0AA51NH35	unclassified	601	3-63	39-44		98-210	220-310	346-511	structurally predicted in this work	27-52 LKGMRDDWLKDNHPDKGGSTSKCQKM 5.5					88-TPPRR
	A0A0B5CVG5	etapolyomavirus	597	3-62	39-44		104-216	226-316	348-517		11-42 RRHLGIKRGATLSLQEIKEKRDEWLRKNHPDK 5.7	93-121 WTPPKRSMTIPRYIRMHVEKPSPKCHRCY 6.6				94-TPPKR
	A0A0A1C4T1	thetapolyomavirus	783	9-74		105-109	87-195	202-301	338-495						660 IAEYKRRHNIGSDGLPNKRRRC 13.3	76-TPEK
	A0A1B2RW84	thetapolyomavirus	832	3-67			80-191	198-301	339-509						651-660 PKRPKRPCPF 5.5	68-72TPQKK
	A0A2U9K628	thetapolyomavirus	672	13-76			90-200	207-308	346-511						645-672 EPACRKRCVFLDDESAETKKPLKKRKMR 11.3	78-TPVP
	A0A0E3JRJ3	thetapolyomavirus	762	4-103			123-223	237-333	372-529						675 IPKKRKCPFI 13.5	109-TPK
	Q80FI2	gammapolyomavirus	636	8-81	36-40	65-69	137 - 255	257-361	404-599				307 GQLKRKWYGG 5, 267 DFACKHKHTDALLLLAIYKRLSVP 6.5			126-TPPKGPR
	P13894	gammapolyomavirus	587	6-82	35-39		102 - 219	221-319	360-520					375 NPPKRRYYI 5
	Q20HY2	gammapolyomavirus	636	11-80	39-44	69-73	142 - 260	261-365	405-569		25 EKIKAAYRRKALMYHPDKGGDEEKMKRLN 5.1		311 QRLKRRRPGG 13			131-TPPKSQR
	V5K6X6	gammapolyomavirus	640	8-67	36-41	49-54 (LXCXD)	146 - 262	266-370	410-572		28 YRKQALMYHPDKGGDEEKMKRLNC 6.3		316 EQAKKRKLG 6.5			135-TPPKSQRE
	A0A0K1ETR3	gammapolyomavirus	634	8-75	36-41	70-74	144 - 262	264-368	374-572		21 FEKIKAAYRKKALMYHPDKGGDEEKMKRLN 5		314 RQLKRKKPAG 8			133-TPPKSQR
	A0A1D8BJ34	gammapolyomavirus	612	6-77	34-39	60-64	123 - 241	243-341	382-543				269 VYKRLARPVEACSDCAKERETAKRQRTS 6.1			111-TPPKR
	A0A0A7W5B8	gammapolyomavirus	660	8-61	36-41	69-73	158 - 275	278-382	408-582				327 FGKLKRKWIGGHCDDHVLQHNNAKIFI 5.4			144-TPPKSQPDVDLPDAIESCLLARK
	A0A0A1DXM6	gammapolyomavirus	666	6-70	34-39	60-64	177 - 295	297-395	436-597			141 EYLELKRRFQAVPWRAESSQASFGTPPKRGPP 6.2	323 VYKRLARPVEACPDCAKERETAKRQRTS 5.1			165-TPPKRG
	E0XL34	gammapolyomavirus	625	8-61	36-41	67-71	251 - 349	251-349	390-550				287 ECLECKASRRPKDNPRNSHPTLHDDHHKNAKI 6.2			120-TPPKFGR
	A0A160ST55	unclassified	556	10-80	39-44	70-74	97-207	222-300	323-502					357-366 ARPKRRYVCL 5; 473-503 KKRIKNYIMWNIKNFDDHEIFSGYFSKFHLV 5.6		87-TPPKKDIK
	A0A8E5CEM6	unclassified	555	10-80	39-44	70-74	96-206	221-299	322-501					356 ARPKRRYVCL 5 472 KKRIKNYIMWNIKNFDDHEIFSGYFSKFHLV 5.6		86-TPPKKDIK
	A0A8E5CCL8	unclassified	566	10-81	39-44	71-75	98-210	225-303	327-505					360 ARPKRRYVCL 5, 476 KKRIKNYVMWNIKNFEDHEIFSGSFTKYHLV 5.5		88-TPPKKDIK
	A0A8E5CEG7	unclassified	558	20-56	39-44	72-76	99-209	224-302	325-504					359 ARPKRRYVCL 5, 475 KKRIKNYVMWNIKNFEEHEIFSGYFGKYHLV 5.1		89-TPPKKDIK
all non mammal infecting PyVsl				J	HPDKGG	LXCXE	OBD	D1	SF3		cNLS and position
											J	LXCXE-OBD	D1	SF3	< SF3	residual	anywhere
n	19			19	15	13	19	19	19		5	2	8	5	4	18
%	100			100	78.9474	68.4211	100	100	100		26.3158	10.5263	42.1053	26.3158	21.0526	94.7368	100
	birds
n	9			9	9	8	9	9	9		3	1	8	1	0	8
%	100			100	100	88.8889	100	100	100		33.3333	11.1111	88.8889	11.1111	0	88.8889	100
	ray-finned fishes
n	4			4	0	1	4	4	4		0	0	0	0	4	4
%	100			100	0	25	100	100	100		0	0	0	0	100	100	100
	cartilagenous fishes
n	2			2	2	0	2	2	2		2	1	0	0	0	2
%	100			100	100	0	100	100	100		100	50	0	0	0	100	100
	socorpions
n	4			4	4	4	4	4	4		0	0	0	4	0	4
%	100			100	100	100	100	100	100		0	0	0	100	0	100	100
Supplementary Table VI. Functional domains and motifs identifiied in LTAs from PyVs infecting non-mammalian hosts.
